# Dengue virus infection in *Aedes aegypti* mosquito brains elicits minimal transcriptional response

**DOI:** 10.64898/2026.06.10.731349

**Authors:** Umberto Palatini, Stéphanie Dabo, Adriana Rosa-Villegas, Yael N. Tsitohay, Alexandra E. DeFoe, Nadav Shai, Louis Lambrechts, Leslie B. Vosshall

## Abstract

Billions of people each year are at risk from infection by dengue, Zika, yellow fever, and chikungunya viruses, which are transmitted by female Aedes aegypti mosquitoes. Mosquitoes themselves are infected by these arboviruses, but how the mosquito nervous system responds to arboviral infection is unknown. We combined whole-mount immunofluorescence with single-head bulk RNA-sequencing to characterize dengue virus (DENV) infection in the brain of Aedes aegypti. DENV productively infects brain cells in a bimodal pattern: individual brains showed either sparse or widespread infection, with no intermediate phenotypes. An infectious blood meal altered thousands of genes, including 64 immunity genes, at 7 days post-feeding (DPF), yet active viral replication in the head did not increase the transcriptional response. Heads with and without detectable DENV showed minimal transcriptional differences, with no induction of canonical immune effectors. Despite productive infection, the mosquito brain tolerates DENV replication with minimal transcriptional response.
