## Supplementary Tables for "Dengue virus infection in *Aedes aegypti* mosquito brains elicits minimal transcriptional response"

### Sheet: SupplementaryTable_index
Supplementary Tables S1 to S5
Table S1. Comprehensive sample tracking and experimental allocation
Overview of the full cohort of mosquitoes used in this study, classified by infection condition (live DENV, heat-inactivated DENV, no virus) and collection time point (7, 11, and 14 days post blood-feeding, DPF). For each group, the table reports the number of animals prepared, successfully blood-fed, incubated, collected, stored as backup at Institut Pasteur, and shipped to Rockefeller Universit…
Field descriptors	Definition
Prepared	Initial cohort of female mosquitoes acclimated in the ABSL-3 facility prior to the blood-feeding assay.
Fed	Female mosquitoes that successfully engorged on the provided meal and were subsequently housed in ABSL-3 incubators.
Incubated	Number of engorged mosquitoes allocated to each respective experimental time point (7, 11, or 14 days post-feeding [DPF]).
Collected	Surviving healthy mosquitoes successfully collected at the designated time point. Dead or sick individuals were excluded from collection.
Stored (backup)	A replicate cohort of collected samples retained at the Institut Pasteur as a biological contingency; these samples were not analyzed in the current study.
Shipped to RU	Primary experiment samples transferred to Rockefeller University for downstream analysis. For all dengue-exposed cohorts within this group, individual viral loads were quantified via RT-qPCR.
RNA-seq	Subset of extracted RNA samples successfully sequenced and included in the final transcriptomic analysis.
RNA (not sequenced)	Extracted RNA samples excluded from sequencing either due to low RNA quality or because target replicate sizes had already been met.
IF imaged	Mosquito brains successfully dissected, processed for whole-mount immunofluorescence (IF), and imaged via confocal microscopy.
IF not imaged	Brains lost or damaged during dissection/staining/mounting, precluding high-quality imaging.
Table S2. Individual sample identifiers and experimental metadata
Per-mosquito metadata for all 419 animals tracked in this study. Each row corresponds to one individual, identified by a unique Mosquito_ID. Columns report the Library_ID and RNAseq_ID (where applicable), infection date, experimental condition (Live DENV, Heat-Inactivated DENV, No virus), collection date, days post feeding (DPF), experimental group (Main Experiment or Backup in Pasteur), and down…
Field descriptors	Definition
Mosquito_ID	Unique alphanumeric identifier assigned to each individual mosquito tracked in the study (e.g. A_1, B_12).
Library_ID	Identifier of the head RNA-seq library prepared from the mosquito, when applicable. Encodes the sequential library number, the collection timepoint (7, 11, 14), and a condition suffix: DV = live dengue, H = heat-inactivated dengue, N = no virus. Blank for mosquitoes not selected for sequencing.
RNAseq_ID	Internal numeric index used to label the sample within the RNA-seq sample sheet and downstream nf-core/rnaseq outputs. All downstream RNA-seq data follow these IDs.
Infection Date	Calendar date on which the mosquito was offered the blood meal (live dengue, heat-inactivated dengue, or no-virus control).
Condition	Experimental treatment of the blood meal. "Live Dengue" = active DENV-1 infection; "Heat-Inactivated DENV" = viral-protein control without replication; "No virus" = blood-feeding physiology control.
Collection date	Calendar date on which the mosquito was sacrificed and tissues collected.
DPF	Days post blood-feeding at the time of dissection (7, 11, or 14).
Group	Experimental allocation of the sample. "Main Experiment" = processed and analyzed at Rockefeller University for the present study; "Backup – in Pasteur" = replicate cohort retained at Institut Pasteur as a biological contingency, not analyzed here; "Backup" = additional contingency replicates.
Experiment	Downstream assay to which the mosquito was assigned. "RNA sequencing" = head bulk RNA-seq (rRNA-depleted total RNA); "IF Imaging" = whole-mount brain immunofluorescence and confocal microscopy; "Full Body" = whole-body sample retained for further molecular analysis.
Used in any experiment	"Yes" if the mosquito contributed data to any analysis reported in the manuscript (RNA-seq, IF, or RT-qPCR); blank otherwise.
Carcass	RT-qPCR detection call (normalized to housekeeping genes) for DENV NS5 in the mosquito carcass. "Positive", "Negative", or blank when carcass qPCR was not performed (e.g. heat-inactivated and no-virus controls, or samples not tested).
Legs	RT-qPCR detection call (normalized to housekeeping genes) for DENV NS5 in the pooled legs. "Positive", "Negative", or blank when leg qPCR was not performed.
Car copies/ul	Estimated DENV genome copies per µl of cDNA in the carcass, derived from RT-qPCR Cq values normalized against Actin-5c (AAEL011197) and RPS17 (AAEL004175) using the 2^ΔΔCq method (NormqPCR, R v4.3.3). Blank where carcass qPCR was not performed.
Legs copies/ul	Estimated DENV genome copies per µl of cDNA in the pooled legs, derived from RT-qPCR Cq values normalized against Actin-5c and RPS17 using the 2^ΔΔCq method. Blank where leg qPCR was not performed.
Table S3. DENV viral loads in individual mosquitoes used in the preliminary pooled RNA-seq experiment
DENV RNA copies per microliter of cDNA quantified by RT-qPCR in the carcass of individual Aedes aegypti females at 14 days post blood-feeding, from the preliminary pooled RNA-seq experiment (2023). Each column corresponds to one of six independent infection groups (separate blood-feeding experiments performed on different dates), and each cell reports the viral load of one individual mosquito wit…
Field descriptors	Definition
Infection group 1–6	Independent blood-feeding experiments (each performed on a different date) from which dengue-exposed mosquitoes were sampled for the preliminary pooled RNA-seq pilot. Each column lists the per-individual viral loads measured within that group
Cell value (DENV copies/µl)	Absolute DENV genome copies per µl of cDNA in the carcass of one individual mosquito at 14 days post blood-feeding. Empty cells indicate that the corresponding infection group had fewer individuals.
Table S4. Differentially expressed gene counts per comparison
Summary of differentially expressed genes (as per DESeq2, Wald test, Benjamini-Hochberg FDR) for every pairwise comparison performed on the individual-mosquito RNA-seq dataset. Counts are given both for the raw DESeq2 output and after the post-hoc outlier filter (sparse-expression rule; see Methods), and the filtered set is split into down- and up-regulated genes. Results are reported under two d…
Field descriptors	Definition
Comparison	Pairwise contrast label encoding the timepoint, infection status, and control group (e.g., 7DVpos_vs_7DVneg). DVpos = dengue-detected, DVneg = dengue-not-detected, CN = no-virus control, CH = heat-inactivated control. Results under each definition of infection status (head reads or carcass reads) share the same contrast labels.
DESeq2_total	Total number of differentially expressed genes called by DESeq2 (padj < 0.01, Wald test with Benjamini–Hochberg correction, |log₂FC| ≥ 1) before the post-hoc outlier filter.
filtered_total	Number of DEGs remaining after the post-hoc outlier and sparse-expression filter (see Methods).
filtered_down	Subset of filtered DEGs with negative log₂ fold-change (downregulated in the first group relative to the second).
filtered_up	Subset of filtered DEGs with positive log₂ fold-change (upregulated in the first group relative to the second).
Table S5. Immunity gene differential-expression summary by category
Counts of differentially expressed genes (DESeq2, Wald test, Benjamini-Hochberg FDR; padj < 0.01, |log₂FC| ≥ 1, after the post-hoc outlier filter) within a curated set of 413 immunity-relevant Aedes aegypti genes grouped into 27 functional categories, with infection status assigned from DENV reads in the head library. Gene-level calls for the full set of 461 immunity and brain genes are provided …
Field descriptor	Definition
Category	Curated immunity functional category — one of 27 groups (e.g. IMD Pathway, Autophagy-related genes, Small RNA Regulatory Pathways, Antimicrobial Peptides, Toll Receptors).
Total_Genes	Number of curated Aedes aegypti immunity genes assigned to that category (413 across all categories).
(one column per contrast)	Number of genes in that category called differentially expressed (DESeq2, padj < 0.01, |log₂FC| ≥ 1, after the post-hoc outlier filter) in the pairwise contrast named in the column header. Labels encode timepoint, infection status, and comparison group (e.g. 7DVpos-vs-7CN): DVpos = DENV-detected, DVneg = DENV-not-detected, CN = no-virus control, CH = heat-inactivated control; the numeric prefix i…
TOTAL (final row)	Column-wise sums across all 27 categories; the Total_Genes cell in this row (413) is the size of the full curated immunity gene set.

### Sheet: TS1_SamplesNumbers
Table S1. Comprehensive sample tracking and experimental allocation
								Destiny of samples shipped to RU:
Exposure	Prepared	Fed	Timepoint	Incubated	Collected	Stored (backup)	Shipped to RU	RNA-seq	RNA (not sequenced)	IF Imaged	IF not imaged
Dengue virus	505	409	7 DPF	120	74	26	48 (tested by qPCR)	12	12	19	5
			11 DPF	120	82	34	48 (tested by qPCR)	12	12	19	5
			14 DPF	169	96	48	48 (tested by qPCR)	12	12	20	4
Heat-inactivated dengue	214	178	7 DPF	38	30	0	30	8	8	5	9
			11 DPF	43	24	0	24	8	4	5	7
			14 DPF	97	30	0	30	8	6	6	10
No virus	204	160	7 DPF	40	27	0	27	8	4	6	9
			11 DPF	38	26	0	26	8	5	4	9
			14 DPF	82	30	0	30	7	7	6	10

### Sheet: TS2_SamplesDescription
Table S2. Individual sample identifiers and experimental metadata
			Feeding		Sample Collection					DENV genome copies (normalized by HK genes)
Mosquito_ID	Library_ID	RNAseq_ID	Infection Date	Condition	Collection date	DPF	Group	Experiment	Used in any experiment	Carcass	Legs	Car. copies/ul	Legs. copies/ul
A_1			2024-04-14	Live DENV	2024-04-21	7	Main Experiment	RNA sequencing		Positive	Positive	29521.9	15279
A_2	2_7DV	7	2024-04-14	Live DENV	2024-04-21	7	Main Experiment	RNA sequencing	Yes	Negative	Positive	1.49627	26.9156
A_3	3_7DV	6	2024-04-14	Live DENV	2024-04-21	7	Main Experiment	RNA sequencing	Yes	Positive	Positive	2370.86	29.9426
A_4	4_7DV	4	2024-04-14	Live DENV	2024-04-21	7	Main Experiment	RNA sequencing	Yes	Positive	Positive	4526.58	24.2849
A_5			2024-04-14	Live DENV	2024-04-21	7	Main Experiment	RNA sequencing		Negative	Positive		27.7424
A_6	6_7DV	3	2024-04-14	Live DENV	2024-04-21	7	Main Experiment	RNA sequencing	Yes	Positive	Positive	1742.77	1921.09
A_7	7_7DV	2	2024-04-14	Live DENV	2024-04-21	7	Main Experiment	RNA sequencing	Yes	Positive	Positive	14574	5586.44
A_8			2024-04-14	Live DENV	2024-04-21	7	Main Experiment	RNA sequencing		Negative	Negative
A_9			2024-04-14	Live DENV	2024-04-21	7	Main Experiment	RNA sequencing		Negative	Negative
A_10			2024-04-14	Live DENV	2024-04-21	7	Main Experiment	RNA sequencing		Negative	Negative		5.03618
A_11			2024-04-14	Live DENV	2024-04-21	7	Main Experiment	RNA sequencing		Positive	Negative	468.578
A_12			2024-04-14	Live DENV	2024-04-21	7	Main Experiment	RNA sequencing		Negative	Negative
A_13	13_7DV	10	2024-04-14	Live DENV	2024-04-21	7	Main Experiment	RNA sequencing	Yes	Negative	Negative
A_14	14_7DV	11	2024-04-14	Live DENV	2024-04-21	7	Main Experiment	RNA sequencing	Yes	Negative	Negative
A_15			2024-04-14	Live DENV	2024-04-21	7	Main Experiment	RNA sequencing		Negative	Negative	0.619073
A_16	16_7DV	1	2024-04-14	Live DENV	2024-04-21	7	Main Experiment	RNA sequencing	Yes	Positive	Positive	24935	8566.34
A_17			2024-04-14	Live DENV	2024-04-21	7	Main Experiment	RNA sequencing		Positive	Positive	32936	12099.1
A_18	18_7DV	5	2024-04-14	Live DENV	2024-04-21	7	Main Experiment	RNA sequencing	Yes	Negative	Positive	0.721288	9.53923
A_19			2024-04-14	Live DENV	2024-04-21	7	Main Experiment	RNA sequencing		Negative	Negative	1.39178	2.02505
A_20	20_7DV	12	2024-04-14	Live DENV	2024-04-21	7	Main Experiment	RNA sequencing	Yes	Negative	Negative		8.85871
A_21			2024-04-14	Live DENV	2024-04-21	7	Main Experiment	RNA sequencing		Negative	Negative
A_22			2024-04-14	Live DENV	2024-04-21	7	Main Experiment	RNA sequencing		Negative	Negative
A_23	23_7DV	8	2024-04-14	Live DENV	2024-04-21	7	Main Experiment	RNA sequencing	Yes	Negative	Negative		5.88918
A_24	24_7DV	9	2024-04-14	Live DENV	2024-04-21	7	Main Experiment	RNA sequencing	Yes	Negative	Negative	0.867481	6.09846
A_25			2024-04-14	Live DENV	2024-04-21	7	Main Experiment	IF Imaging	Yes	Negative	Negative	0.899803
A_26			2024-04-14	Live DENV	2024-04-21	7	Main Experiment	IF Imaging	Yes	Negative	Negative
A_27			2024-04-14	Live DENV	2024-04-21	7	Main Experiment	IF Imaging	Yes	Negative	Negative	1.8451
A_28			2024-04-14	Live DENV	2024-04-21	7	Main Experiment	IF Imaging	Yes	Negative	Negative
A_29			2024-04-14	Live DENV	2024-04-21	7	Main Experiment	IF Imaging		Negative	Negative
A_30			2024-04-14	Live DENV	2024-04-21	7	Main Experiment	IF Imaging	Yes	Negative	Negative
A_31			2024-04-14	Live DENV	2024-04-21	7	Main Experiment	IF Imaging		Negative	Negative
A_32			2024-04-14	Live DENV	2024-04-21	7	Main Experiment	IF Imaging	Yes	Negative	Negative
A_33			2024-04-14	Live DENV	2024-04-21	7	Main Experiment	IF Imaging	Yes	Negative	Negative
A_34			2024-04-14	Live DENV	2024-04-21	7	Main Experiment	IF Imaging	Yes	Negative	Negative
A_35			2024-04-14	Live DENV	2024-04-21	7	Main Experiment	IF Imaging		Negative	Negative
A_36			2024-04-14	Live DENV	2024-04-21	7	Main Experiment	IF Imaging	Yes	Positive	Negative	1054.05
A_37			2024-04-14	Live DENV	2024-04-21	7	Main Experiment	IF Imaging	Yes	Positive	Positive	21028	11048.9
A_38			2024-04-14	Live DENV	2024-04-21	7	Main Experiment	IF Imaging	Yes	Negative	Negative
A_39			2024-04-14	Live DENV	2024-04-21	7	Main Experiment	IF Imaging		Negative	Negative
A_40			2024-04-14	Live DENV	2024-04-21	7	Main Experiment	IF Imaging	Yes	Negative	Negative
A_41			2024-04-14	Live DENV	2024-04-21	7	Main Experiment	IF Imaging	Yes	Negative	Negative
A_42			2024-04-14	Live DENV	2024-04-21	7	Main Experiment	IF Imaging	Yes	Negative	Negative
A_43			2024-04-14	Live DENV	2024-04-21	7	Main Experiment	IF Imaging	Yes	Negative	Negative
A_44			2024-04-14	Live DENV	2024-04-21	7	Main Experiment	IF Imaging	Yes	Negative	Negative
A_45			2024-04-14	Live DENV	2024-04-21	7	Main Experiment	IF Imaging		Negative	Negative
A_46			2024-04-14	Live DENV	2024-04-21	7	Main Experiment	IF Imaging	Yes	Positive	Positive	32045.5	9123.18
A_47			2024-04-14	Live DENV	2024-04-21	7	Main Experiment	IF Imaging	Yes	Negative	Negative
A_48			2024-04-14	Live DENV	2024-04-21	7	Main Experiment	IF Imaging	Yes	Positive	Negative	3797.19	4.38315
A_49			2024-04-15	Live DENV	2024-04-22	7	Backup - in Pasteur	RNA sequencing						0
A_50			2024-04-15	Live DENV	2024-04-22	7	Backup - in Pasteur	RNA sequencing
A_51			2024-04-15	Live DENV	2024-04-22	7	Backup - in Pasteur	RNA sequencing
A_52			2024-04-15	Live DENV	2024-04-22	7	Backup - in Pasteur	RNA sequencing
A_53			2024-04-15	Live DENV	2024-04-22	7	Backup - in Pasteur	RNA sequencing
A_54			2024-04-15	Live DENV	2024-04-22	7	Backup - in Pasteur	RNA sequencing
A_55			2024-04-15	Live DENV	2024-04-22	7	Backup - in Pasteur	RNA sequencing
A_56			2024-04-15	Live DENV	2024-04-22	7	Backup - in Pasteur	RNA sequencing
A_57			2024-04-15	Live DENV	2024-04-22	7	Backup - in Pasteur	RNA sequencing
A_58			2024-04-15	Live DENV	2024-04-22	7	Backup - in Pasteur	RNA sequencing
A_59			2024-04-15	Live DENV	2024-04-22	7	Backup - in Pasteur	RNA sequencing
A_60			2024-04-15	Live DENV	2024-04-22	7	Backup - in Pasteur	RNA sequencing
A_61			2024-04-15	Live DENV	2024-04-22	7	Backup - in Pasteur	IF Imaging
A_62			2024-04-15	Live DENV	2024-04-22	7	Backup - in Pasteur	IF Imaging
A_63			2024-04-15	Live DENV	2024-04-22	7	Backup - in Pasteur	IF Imaging
A_64			2024-04-15	Live DENV	2024-04-22	7	Backup - in Pasteur	IF Imaging
A_65			2024-04-15	Live DENV	2024-04-22	7	Backup - in Pasteur	IF Imaging
A_66			2024-04-15	Live DENV	2024-04-22	7	Backup - in Pasteur	IF Imaging
A_67			2024-04-15	Live DENV	2024-04-22	7	Backup - in Pasteur	IF Imaging
A_68			2024-04-15	Live DENV	2024-04-22	7	Backup - in Pasteur	IF Imaging
A_69			2024-04-15	Live DENV	2024-04-22	7	Backup - in Pasteur	IF Imaging
A_70			2024-04-15	Live DENV	2024-04-22	7	Backup - in Pasteur	IF Imaging
A_71			2024-04-15	Live DENV	2024-04-22	7	Backup - in Pasteur	IF Imaging
A_72			2024-04-15	Live DENV	2024-04-22	7	Backup - in Pasteur	IF Imaging
A_73			2024-04-15	Live DENV	2024-04-22	7	Backup - in Pasteur	IF Imaging
A_74			2024-04-15	Live DENV	2024-04-22	7	Backup - in Pasteur	IF Imaging
B_1			2024-04-14	Live DENV	2024-04-25	11	Main Experiment	RNA sequencing		Negative	Negative	0.509142
B_2	37_11DV	23	2024-04-14	Live DENV	2024-04-25	11	Main Experiment	RNA sequencing	Yes	Negative	Negative
B_3			2024-04-14	Live DENV	2024-04-25	11	Main Experiment	RNA sequencing		Negative	Negative
B_4	28_11DV	19	2024-04-14	Live DENV	2024-04-25	11	Main Experiment	RNA sequencing	Yes	Negative	Negative
B_5			2024-04-14	Live DENV	2024-04-25	11	Main Experiment	RNA sequencing		Negative	Negative	4.24674
B_6	30_11DV	18	2024-04-14	Live DENV	2024-04-25	11	Main Experiment	RNA sequencing	Yes	Negative	Negative	4.58838
B_7	31_11DV	20	2024-04-14	Live DENV	2024-04-25	11	Main Experiment	RNA sequencing	Yes	Negative	Negative
B_8	32_11DV	21	2024-04-14	Live DENV	2024-04-25	11	Main Experiment	RNA sequencing	Yes	Negative	Negative
B_9	33_11DV	14	2024-04-14	Live DENV	2024-04-25	11	Main Experiment	RNA sequencing	Yes	Positive	Positive	33683.3	28126
B_10			2024-04-14	Live DENV	2024-04-25	11	Main Experiment	RNA sequencing		Negative	Negative
B_11	35_11DV	22	2024-04-14	Live DENV	2024-04-25	11	Main Experiment	RNA sequencing	Yes	Negative	Negative
B_12			2024-04-14	Live DENV	2024-04-25	11	Main Experiment	RNA sequencing		Negative	Negative
B_13	26_11DV	17	2024-04-14	Live DENV	2024-04-25	11	Main Experiment	RNA sequencing	Yes	Positive	Negative	104.449
B_14			2024-04-14	Live DENV	2024-04-25	11	Main Experiment	RNA sequencing		Negative	Negative	1.221
B_15	39_11DV	15	2024-04-14	Live DENV	2024-04-25	11	Main Experiment	RNA sequencing	Yes	Positive	Positive	9107.98	6969.32
B_16			2024-04-14	Live DENV	2024-04-25	11	Main Experiment	RNA sequencing		Positive	Negative	69.0233
B_17	41_11DV	13	2024-04-14	Live DENV	2024-04-25	11	Main Experiment	RNA sequencing	Yes	Positive	Positive	23912.3	16153.5
B_18			2024-04-14	Live DENV	2024-04-25	11	Main Experiment	RNA sequencing		Positive	Negative	32.6883	3.75094
B_19			2024-04-14	Live DENV	2024-04-25	11	Main Experiment	RNA sequencing		Negative	Negative		4.54702
B_20			2024-04-14	Live DENV	2024-04-25	11	Main Experiment	RNA sequencing		Negative	Positive		26.5753
B_21	45_11DV	16	2024-04-14	Live DENV	2024-04-25	11	Main Experiment	RNA sequencing	Yes	Negative	Positive	5.27899	54.0202
B_22			2024-04-14	Live DENV	2024-04-25	11	Main Experiment	RNA sequencing		Negative	Negative
B_23	47_11DV	24	2024-04-14	Live DENV	2024-04-25	11	Main Experiment	RNA sequencing	Yes	Negative	Negative		3.193
B_24			2024-04-14	Live DENV	2024-04-25	11	Main Experiment	RNA sequencing		Negative	Negative	8
B_25			2024-04-14	Live DENV	2024-04-25	11	Main Experiment	IF Imaging	Yes	Positive	Negative	42.3055
B_26			2024-04-14	Live DENV	2024-04-25	11	Main Experiment	IF Imaging	Yes	Positive	Positive	2904.76	127.934
B_27			2024-04-14	Live DENV	2024-04-25	11	Main Experiment	IF Imaging	Yes	Negative	Negative
B_28			2024-04-14	Live DENV	2024-04-25	11	Main Experiment	IF Imaging	Yes	Negative	Negative
B_29			2024-04-14	Live DENV	2024-04-25	11	Main Experiment	IF Imaging	Yes	Positive	Positive	11736.6	9686.71
B_30			2024-04-14	Live DENV	2024-04-25	11	Main Experiment	IF Imaging		Positive	Positive	7827.77	5258.06
B_31			2024-04-14	Live DENV	2024-04-25	11	Main Experiment	IF Imaging	Yes	Negative	Negative	0.596985
B_32			2024-04-14	Live DENV	2024-04-25	11	Main Experiment	IF Imaging	Yes	Negative	Negative
B_33			2024-04-14	Live DENV	2024-04-25	11	Main Experiment	IF Imaging	Yes	Positive	Positive	86219.1	27145.2
B_34			2024-04-14	Live DENV	2024-04-25	11	Main Experiment	IF Imaging	Yes	Negative	Negative	1.08691
B_35			2024-04-14	Live DENV	2024-04-25	11	Main Experiment	IF Imaging	Yes	Negative	Negative	1.36191
B_36			2024-04-14	Live DENV	2024-04-25	11	Main Experiment	IF Imaging	Yes	Negative	Negative	1.56725
B_37			2024-04-14	Live DENV	2024-04-25	11	Main Experiment	IF Imaging	Yes	Negative	Positive		16.1033
B_38			2024-04-14	Live DENV	2024-04-25	11	Main Experiment	IF Imaging		Negative	Negative
B_39			2024-04-14	Live DENV	2024-04-25	11	Main Experiment	IF Imaging	Yes	Positive	Positive	55367.5	20016.3
B_40			2024-04-14	Live DENV	2024-04-25	11	Main Experiment	IF Imaging		Positive	Negative	847.043
B_41			2024-04-14	Live DENV	2024-04-25	11	Main Experiment	IF Imaging	Yes	Positive	Negative	162.227
B_42			2024-04-14	Live DENV	2024-04-25	11	Main Experiment	IF Imaging	Yes	Negative	Negative
B_43			2024-04-14	Live DENV	2024-04-25	11	Main Experiment	IF Imaging	Yes	Positive	Positive	50498.3	20137.7
B_44			2024-04-14	Live DENV	2024-04-25	11	Main Experiment	IF Imaging	Yes	Positive	Positive	31228.3	12299.2
B_45			2024-04-14	Live DENV	2024-04-25	11	Main Experiment	IF Imaging		Negative	Positive		12.2682
B_46			2024-04-14	Live DENV	2024-04-25	11	Main Experiment	IF Imaging	Yes	Positive	Positive	22517.2	27685.1
B_47			2024-04-14	Live DENV	2024-04-25	11	Main Experiment	IF Imaging	Yes	Positive	Positive	18491	16786.3
B_48			2024-04-14	Live DENV	2024-04-25	11	Main Experiment	IF Imaging		Positive	Negative	57.5095	6.96064
B_49			2024-04-15	Live DENV	2024-04-26	11	Backup	RNA sequencing
B_50			2024-04-15	Live DENV	2024-04-26	11	Backup	RNA sequencing
B_51			2024-04-15	Live DENV	2024-04-26	11	Backup	RNA sequencing
B_52			2024-04-15	Live DENV	2024-04-26	11	Backup	RNA sequencing
B_53			2024-04-15	Live DENV	2024-04-26	11	Backup	RNA sequencing
B_54			2024-04-15	Live DENV	2024-04-26	11	Backup	RNA sequencing
B_55			2024-04-15	Live DENV	2024-04-26	11	Backup	RNA sequencing
B_56			2024-04-15	Live DENV	2024-04-26	11	Backup	RNA sequencing
B_57			2024-04-15	Live DENV	2024-04-26	11	Backup	RNA sequencing
B_58			2024-04-15	Live DENV	2024-04-26	11	Backup	RNA sequencing
B_59			2024-04-15	Live DENV	2024-04-26	11	Backup	RNA sequencing
B_60			2024-04-15	Live DENV	2024-04-26	11	Backup	RNA sequencing
B_61			2024-04-15	Live DENV	2024-04-26	11	Backup	RNA sequencing
B_62			2024-04-15	Live DENV	2024-04-26	11	Backup	RNA sequencing
B_63			2024-04-15	Live DENV	2024-04-26	11	Backup	RNA sequencing
B_64			2024-04-15	Live DENV	2024-04-26	11	Backup	RNA sequencing
B_65			2024-04-15	Live DENV	2024-04-26	11	Backup	IF Imaging
B_66			2024-04-15	Live DENV	2024-04-26	11	Backup	IF Imaging
B_67			2024-04-15	Live DENV	2024-04-26	11	Backup	IF Imaging
B_68			2024-04-15	Live DENV	2024-04-26	11	Backup	IF Imaging
B_69			2024-04-15	Live DENV	2024-04-26	11	Backup	IF Imaging
B_70			2024-04-15	Live DENV	2024-04-26	11	Backup	IF Imaging
B_71			2024-04-15	Live DENV	2024-04-26	11	Backup	IF Imaging
B_72			2024-04-15	Live DENV	2024-04-26	11	Backup	IF Imaging
B_73			2024-04-15	Live DENV	2024-04-26	11	Backup	IF Imaging
B_74			2024-04-15	Live DENV	2024-04-26	11	Backup	IF Imaging
B_75			2024-04-15	Live DENV	2024-04-26	11	Backup	IF Imaging
B_76			2024-04-15	Live DENV	2024-04-26	11	Backup	IF Imaging
B_77			2024-04-15	Live DENV	2024-04-26	11	Backup	IF Imaging
B_78			2024-04-15	Live DENV	2024-04-26	11	Backup	IF Imaging
B_79			2024-04-15	Live DENV	2024-04-26	11	Backup	IF Imaging
B_80			2024-04-15	Live DENV	2024-04-26	11	Backup	IF Imaging
B_81			2024-04-15	Live DENV	2024-04-26	11	Backup	IF Imaging
B_82			2024-04-15	Live DENV	2024-04-26	11	Backup	IF Imaging
D_1			2024-04-14	Live DENV	2024-04-28	14	Main Experiment	RNA sequencing		Positive	Negative	112.775
D_2	50_14DV	28	2024-04-14	Live DENV	2024-04-28	14	Main Experiment	RNA sequencing	Yes	Negative	Negative
D_3	51_14DV	29	2024-04-14	Live DENV	2024-04-28	14	Main Experiment	RNA sequencing	Yes	Negative	Negative
D_4	52_14DV	30	2024-04-14	Live DENV	2024-04-28	14	Main Experiment	RNA sequencing	Yes	Negative	Negative
D_5			2024-04-14	Live DENV	2024-04-28	14	Main Experiment	RNA sequencing		Negative	Negative		2.27197
D_6			2024-04-14	Live DENV	2024-04-28	14	Main Experiment	RNA sequencing		Negative	Negative
D_7			2024-04-14	Live DENV	2024-04-28	14	Main Experiment	RNA sequencing		Negative	Negative
D_8	56_14DV	31	2024-04-14	Live DENV	2024-04-28	14	Main Experiment	RNA sequencing	Yes	Negative	Negative
D_9	57_14DV	25	2024-04-14	Live DENV	2024-04-28	14	Main Experiment	RNA sequencing	Yes	Negative	Negative	0.890227
D_10			2024-04-14	Live DENV	2024-04-28	14	Main Experiment	RNA sequencing		Negative	Negative
D_11	59_14DV	32	2024-04-14	Live DENV	2024-04-28	14	Main Experiment	RNA sequencing	Yes	Negative	Negative
D_12	60_14DV	26	2024-04-14	Live DENV	2024-04-28	14	Main Experiment	RNA sequencing	Yes	Positive	Negative	42.5025
D_13			2024-04-14	Live DENV	2024-04-28	14	Main Experiment	RNA sequencing		Negative	Negative
D_14			2024-04-14	Live DENV	2024-04-28	14	Main Experiment	RNA sequencing		Negative	Negative
D_15	63_14DV	33	2024-04-14	Live DENV	2024-04-28	14	Main Experiment	RNA sequencing	Yes	Negative	Negative
D_16	64_14DV	34	2024-04-14	Live DENV	2024-04-28	14	Main Experiment	RNA sequencing	Yes	Negative	Negative
D_17			2024-04-14	Live DENV	2024-04-28	14	Main Experiment	RNA sequencing		Negative	Negative
D_18	66_14DV	35	2024-04-14	Live DENV	2024-04-28	14	Main Experiment	RNA sequencing	Yes	Negative	Negative
D_19			2024-04-14	Live DENV	2024-04-28	14	Main Experiment	RNA sequencing		Negative	Negative
D_20	68_14DV	36	2024-04-14	Live DENV	2024-04-28	14	Main Experiment	RNA sequencing	Yes	Negative	Negative	1.14143
D_21	69_14DV	27	2024-04-14	Live DENV	2024-04-28	14	Main Experiment	RNA sequencing	Yes	Negative	Negative	6.31393
D_22			2024-04-14	Live DENV	2024-04-28	14	Main Experiment	RNA sequencing		Positive	Negative	23.6437
D_23			2024-04-14	Live DENV	2024-04-28	14	Main Experiment	RNA sequencing		Negative	Negative
D_24			2024-04-14	Live DENV	2024-04-28	14	Main Experiment	RNA sequencing		Positive	Positive	6285.46	7291.25
D_25			2024-04-14	Live DENV	2024-04-28	14	Main Experiment	IF Imaging	Yes	Negative	Negative	3.41434	4.41795
D_26			2024-04-14	Live DENV	2024-04-28	14	Main Experiment	IF Imaging	Yes	Negative	Negative
D_27			2024-04-14	Live DENV	2024-04-28	14	Main Experiment	IF Imaging	Yes	Negative	Negative
D_28			2024-04-14	Live DENV	2024-04-28	14	Main Experiment	IF Imaging	Yes	Negative	Negative
D_29			2024-04-14	Live DENV	2024-04-28	14	Main Experiment	IF Imaging		Positive	Positive	12136.7	4166.65
D_30			2024-04-14	Live DENV	2024-04-28	14	Main Experiment	IF Imaging	Yes	Negative	Positive	4.80422	10.7189
D_31			2024-04-14	Live DENV	2024-04-28	14	Main Experiment	IF Imaging		Positive	Positive	17.2863	11.3788
D_32			2024-04-14	Live DENV	2024-04-28	14	Main Experiment	IF Imaging	Yes	Negative	Negative		4.41795
D_33			2024-04-14	Live DENV	2024-04-28	14	Main Experiment	IF Imaging	Yes	Positive	Negative	72.467	5.71239
D_34			2024-04-14	Live DENV	2024-04-28	14	Main Experiment	IF Imaging	Yes	Positive	Positive	23473.6	3623.25
D_35			2024-04-14	Live DENV	2024-04-28	14	Main Experiment	IF Imaging	Yes	Negative	Negative
D_36			2024-04-14	Live DENV	2024-04-28	14	Main Experiment	IF Imaging	Yes	Positive	Negative	45.7573	7.30944
D_37			2024-04-14	Live DENV	2024-04-28	14	Main Experiment	IF Imaging	Yes	Negative	Negative
D_38			2024-04-14	Live DENV	2024-04-28	14	Main Experiment	IF Imaging	Yes	Negative	Negative
D_39			2024-04-14	Live DENV	2024-04-28	14	Main Experiment	IF Imaging	Yes	Negative	Negative
D_40			2024-04-14	Live DENV	2024-04-28	14	Main Experiment	IF Imaging	Yes	Negative	Negative
D_41			2024-04-14	Live DENV	2024-04-28	14	Main Experiment	IF Imaging	Yes	Negative	Negative
D_42			2024-04-14	Live DENV	2024-04-28	14	Main Experiment	IF Imaging		Positive	Positive	99226.4	8115.76
D_43			2024-04-14	Live DENV	2024-04-28	14	Main Experiment	IF Imaging	Yes	Positive	Positive	25303.1	9287.32
D_44			2024-04-14	Live DENV	2024-04-28	14	Main Experiment	IF Imaging	Yes	Negative	Negative	2.85678	5.78125
D_45			2024-04-14	Live DENV	2024-04-28	14	Main Experiment	IF Imaging	Yes	Positive	Positive	24168.3	7608.13
D_46			2024-04-14	Live DENV	2024-04-28	14	Main Experiment	IF Imaging		Positive	Positive	13416.3	3652.67
D_47			2024-04-14	Live DENV	2024-04-28	14	Main Experiment	IF Imaging	Yes	Positive	Positive	35710	6544.21
D_48			2024-04-14	Live DENV	2024-04-28	14	Main Experiment	IF Imaging	Yes	Negative	Positive		10.5542
D_49			2024-04-15	Live DENV	2024-04-29	14	Backup - in Pasteur	RNA sequencing
D_50			2024-04-15	Live DENV	2024-04-29	14	Backup - in Pasteur	RNA sequencing
D_51			2024-04-15	Live DENV	2024-04-29	14	Backup - in Pasteur	RNA sequencing
D_52			2024-04-15	Live DENV	2024-04-29	14	Backup - in Pasteur	RNA sequencing
D_53			2024-04-15	Live DENV	2024-04-29	14	Backup - in Pasteur	RNA sequencing
D_54			2024-04-15	Live DENV	2024-04-29	14	Backup - in Pasteur	RNA sequencing
D_55			2024-04-15	Live DENV	2024-04-29	14	Backup - in Pasteur	RNA sequencing
D_56			2024-04-15	Live DENV	2024-04-29	14	Backup - in Pasteur	RNA sequencing
D_57			2024-04-15	Live DENV	2024-04-29	14	Backup - in Pasteur	RNA sequencing
D_58			2024-04-15	Live DENV	2024-04-29	14	Backup - in Pasteur	RNA sequencing
D_59			2024-04-15	Live DENV	2024-04-29	14	Backup - in Pasteur	RNA sequencing
D_60			2024-04-15	Live DENV	2024-04-29	14	Backup - in Pasteur	RNA sequencing
D_61			2024-04-15	Live DENV	2024-04-29	14	Backup - in Pasteur	RNA sequencing
D_62			2024-04-15	Live DENV	2024-04-29	14	Backup - in Pasteur	RNA sequencing
D_63			2024-04-15	Live DENV	2024-04-29	14	Backup - in Pasteur	RNA sequencing
D_64			2024-04-15	Live DENV	2024-04-29	14	Backup - in Pasteur	RNA sequencing
D_65			2024-04-15	Live DENV	2024-04-29	14	Backup - in Pasteur	RNA sequencing
D_66			2024-04-15	Live DENV	2024-04-29	14	Backup - in Pasteur	Full Body
D_67			2024-04-15	Live DENV	2024-04-29	14	Backup - in Pasteur	Full Body
D_68			2024-04-15	Live DENV	2024-04-29	14	Backup - in Pasteur	Full Body
D_69			2024-04-15	Live DENV	2024-04-29	14	Backup - in Pasteur	Full Body
D_70			2024-04-15	Live DENV	2024-04-29	14	Backup - in Pasteur	Full Body
D_71			2024-04-15	Live DENV	2024-04-29	14	Backup - in Pasteur	Full Body
D_72			2024-04-15	Live DENV	2024-04-29	14	Backup - in Pasteur	Full Body
D_73			2024-04-15	Live DENV	2024-04-29	14	Backup - in Pasteur	IF Imaging
D_74			2024-04-15	Live DENV	2024-04-29	14	Backup - in Pasteur	IF Imaging
D_75			2024-04-15	Live DENV	2024-04-29	14	Backup - in Pasteur	IF Imaging
D_76			2024-04-15	Live DENV	2024-04-29	14	Backup - in Pasteur	IF Imaging
D_77			2024-04-15	Live DENV	2024-04-29	14	Backup - in Pasteur	IF Imaging
D_78			2024-04-15	Live DENV	2024-04-29	14	Backup - in Pasteur	IF Imaging
D_79			2024-04-15	Live DENV	2024-04-29	14	Backup - in Pasteur	IF Imaging
D_80			2024-04-15	Live DENV	2024-04-29	14	Backup - in Pasteur	IF Imaging
D_81			2024-04-15	Live DENV	2024-04-29	14	Backup - in Pasteur	IF Imaging
D_82			2024-04-15	Live DENV	2024-04-29	14	Backup - in Pasteur	IF Imaging
D_83			2024-04-15	Live DENV	2024-04-29	14	Backup - in Pasteur	IF Imaging
D_84			2024-04-15	Live DENV	2024-04-29	14	Backup - in Pasteur	IF Imaging
D_85			2024-04-15	Live DENV	2024-04-29	14	Backup - in Pasteur	IF Imaging
D_86			2024-04-15	Live DENV	2024-04-29	14	Backup - in Pasteur	IF Imaging
D_87			2024-04-15	Live DENV	2024-04-29	14	Backup - in Pasteur	IF Imaging
D_88			2024-04-15	Live DENV	2024-04-29	14	Backup - in Pasteur	IF Imaging
D_89			2024-04-15	Live DENV	2024-04-29	14	Backup - in Pasteur	IF Imaging
D_90			2024-04-15	Live DENV	2024-04-29	14	Backup - in Pasteur	IF Imaging
D_91			2024-04-15	Live DENV	2024-04-29	14	Backup - in Pasteur	IF Imaging
D_92			2024-04-15	Live DENV	2024-04-29	14	Backup - in Pasteur	IF Imaging
D_93			2024-04-15	Live DENV	2024-04-29	14	Backup - in Pasteur	IF Imaging
D_94			2024-04-15	Live DENV	2024-04-29	14	Backup - in Pasteur	IF Imaging
D_95			2024-04-15	Live DENV	2024-04-29	14	Backup - in Pasteur	IF Imaging
D_96			2024-04-15	Live DENV	2024-04-29	14	Backup - in Pasteur	IF Imaging
CH_1			2024-04-14	Heat-Inactivated DENV	2024-04-21	7	Main Experiment	RNA sequencing
CH_2			2024-04-14	Heat-Inactivated DENV	2024-04-21	7	Main Experiment	RNA sequencing
CH_3	87_7H	45	2024-04-14	Heat-Inactivated DENV	2024-04-21	7	Main Experiment	RNA sequencing	Yes
CH_4	88_7H	46	2024-04-14	Heat-Inactivated DENV	2024-04-21	7	Main Experiment	RNA sequencing	Yes
CH_5	89_7H	47	2024-04-14	Heat-Inactivated DENV	2024-04-21	7	Main Experiment	RNA sequencing	Yes
CH_6	90_7H	48	2024-04-14	Heat-Inactivated DENV	2024-04-21	7	Main Experiment	RNA sequencing	Yes
CH_7	91_7H	49	2024-04-14	Heat-Inactivated DENV	2024-04-21	7	Main Experiment	RNA sequencing	Yes
CH_8	92_7H	50	2024-04-14	Heat-Inactivated DENV	2024-04-21	7	Main Experiment	RNA sequencing	Yes
CH_9	93_7H	51	2024-04-14	Heat-Inactivated DENV	2024-04-21	7	Main Experiment	RNA sequencing	Yes
CH_10			2024-04-14	Heat-Inactivated DENV	2024-04-21	7	Main Experiment	RNA sequencing
CH_11	95_7H	52	2024-04-14	Heat-Inactivated DENV	2024-04-21	7	Main Experiment	RNA sequencing	Yes
CH_12			2024-04-14	Heat-Inactivated DENV	2024-04-21	7	Main Experiment	RNA sequencing
CH_13			2024-04-14	Heat-Inactivated DENV	2024-04-21	7	Main Experiment	RNA sequencing
CH_14			2024-04-14	Heat-Inactivated DENV	2024-04-21	7	Main Experiment	RNA sequencing
CH_15			2024-04-14	Heat-Inactivated DENV	2024-04-21	7	Main Experiment	RNA sequencing
CH_16			2024-04-14	Heat-Inactivated DENV	2024-04-21	7	Main Experiment	RNA sequencing
CH_17			2024-04-14	Heat-Inactivated DENV	2024-04-21	7	Main Experiment	IF Imaging
CH_18			2024-04-14	Heat-Inactivated DENV	2024-04-21	7	Main Experiment	IF Imaging
CH_19			2024-04-14	Heat-Inactivated DENV	2024-04-21	7	Main Experiment	IF Imaging
CH_20			2024-04-14	Heat-Inactivated DENV	2024-04-21	7	Main Experiment	IF Imaging
CH_21			2024-04-14	Heat-Inactivated DENV	2024-04-21	7	Main Experiment	IF Imaging
CH_22			2024-04-14	Heat-Inactivated DENV	2024-04-21	7	Main Experiment	IF Imaging	Yes
CH_23			2024-04-14	Heat-Inactivated DENV	2024-04-21	7	Main Experiment	IF Imaging	Yes
CH_24			2024-04-14	Heat-Inactivated DENV	2024-04-21	7	Main Experiment	IF Imaging
CH_25			2024-04-14	Heat-Inactivated DENV	2024-04-21	7	Main Experiment	IF Imaging
CH_26			2024-04-14	Heat-Inactivated DENV	2024-04-21	7	Main Experiment	IF Imaging	Yes
CH_27			2024-04-14	Heat-Inactivated DENV	2024-04-21	7	Main Experiment	IF Imaging
CH_28			2024-04-14	Heat-Inactivated DENV	2024-04-21	7	Main Experiment	IF Imaging	Yes
CH_29			2024-04-14	Heat-Inactivated DENV	2024-04-21	7	Main Experiment	IF Imaging	Yes
CH_30			2024-04-14	Heat-Inactivated DENV	2024-04-21	7	Main Experiment	IF Imaging
EH_1	107_11H	61	2024-04-14	Heat-Inactivated DENV	2024-04-25	11	Main Experiment	RNA sequencing	Yes
EH_2	108_11H	62	2024-04-14	Heat-Inactivated DENV	2024-04-25	11	Main Experiment	RNA sequencing	Yes
EH_3			2024-04-14	Heat-Inactivated DENV	2024-04-25	11	Main Experiment	RNA sequencing
EH_4	110_11H	63	2024-04-14	Heat-Inactivated DENV	2024-04-25	11	Main Experiment	RNA sequencing	Yes
EH_5	111_11H	64	2024-04-14	Heat-Inactivated DENV	2024-04-25	11	Main Experiment	RNA sequencing	Yes
EH_6			2024-04-14	Heat-Inactivated DENV	2024-04-25	11	Main Experiment	RNA sequencing
EH_7	113_11H	65	2024-04-14	Heat-Inactivated DENV	2024-04-25	11	Main Experiment	RNA sequencing	Yes
EH_8	114_11H	66	2024-04-14	Heat-Inactivated DENV	2024-04-25	11	Main Experiment	RNA sequencing	Yes
EH_9	115_11H	67	2024-04-14	Heat-Inactivated DENV	2024-04-25	11	Main Experiment	RNA sequencing	Yes
EH_10	116_11H	68	2024-04-14	Heat-Inactivated DENV	2024-04-25	11	Main Experiment	RNA sequencing	Yes
EH_11			2024-04-14	Heat-Inactivated DENV	2024-04-25	11	Main Experiment	RNA sequencing
EH_12			2024-04-14	Heat-Inactivated DENV	2024-04-25	11	Main Experiment	RNA sequencing
EH_13			2024-04-14	Heat-Inactivated DENV	2024-04-25	11	Main Experiment	IF Imaging
EH_14			2024-04-14	Heat-Inactivated DENV	2024-04-25	11	Main Experiment	IF Imaging
EH_15			2024-04-14	Heat-Inactivated DENV	2024-04-25	11	Main Experiment	IF Imaging
EH_16			2024-04-14	Heat-Inactivated DENV	2024-04-25	11	Main Experiment	IF Imaging	Yes
EH_17			2024-04-14	Heat-Inactivated DENV	2024-04-25	11	Main Experiment	IF Imaging
EH_18			2024-04-14	Heat-Inactivated DENV	2024-04-25	11	Main Experiment	IF Imaging
EH_19			2024-04-14	Heat-Inactivated DENV	2024-04-25	11	Main Experiment	IF Imaging	Yes
EH_20			2024-04-14	Heat-Inactivated DENV	2024-04-25	11	Main Experiment	IF Imaging
EH_21			2024-04-14	Heat-Inactivated DENV	2024-04-25	11	Main Experiment	IF Imaging	Yes
EH_22			2024-04-14	Heat-Inactivated DENV	2024-04-25	11	Main Experiment	IF Imaging	Yes
EH_23			2024-04-14	Heat-Inactivated DENV	2024-04-25	11	Main Experiment	IF Imaging
EH_24			2024-04-14	Heat-Inactivated DENV	2024-04-25	11	Main Experiment	IF Imaging	Yes
FH_1			2024-04-14	Heat-Inactivated DENV	2024-04-28	14	Main Experiment	RNA sequencing
FH_2			2024-04-14	Heat-Inactivated DENV	2024-04-28	14	Main Experiment	RNA sequencing
FH_3			2024-04-14	Heat-Inactivated DENV	2024-04-28	14	Main Experiment	RNA sequencing
FH_4	130_14H	76	2024-04-14	Heat-Inactivated DENV	2024-04-28	14	Main Experiment	RNA sequencing	Yes
FH_5			2024-04-14	Heat-Inactivated DENV	2024-04-28	14	Main Experiment	RNA sequencing
FH_6	132_14H	77	2024-04-14	Heat-Inactivated DENV	2024-04-28	14	Main Experiment	RNA sequencing	Yes
FH_7	133_14H	78	2024-04-14	Heat-Inactivated DENV	2024-04-28	14	Main Experiment	RNA sequencing	Yes
FH_8	134_14H	79	2024-04-14	Heat-Inactivated DENV	2024-04-28	14	Main Experiment	RNA sequencing	Yes
FH_9	135_14H	80	2024-04-14	Heat-Inactivated DENV	2024-04-28	14	Main Experiment	RNA sequencing	Yes
FH_10	136_14H	81	2024-04-14	Heat-Inactivated DENV	2024-04-28	14	Main Experiment	RNA sequencing	Yes
FH_11			2024-04-14	Heat-Inactivated DENV	2024-04-28	14	Main Experiment	RNA sequencing
FH_12	138_14H	82	2024-04-14	Heat-Inactivated DENV	2024-04-28	14	Main Experiment	RNA sequencing	Yes
FH_13			2024-04-14	Heat-Inactivated DENV	2024-04-28	14	Main Experiment	RNA sequencing
FH_14	140_14H	83	2024-04-14	Heat-Inactivated DENV	2024-04-28	14	Main Experiment	RNA sequencing	Yes
FH_15			2024-04-14	Heat-Inactivated DENV	2024-04-28	14	Main Experiment	IF Imaging
FH_16			2024-04-14	Heat-Inactivated DENV	2024-04-28	14	Main Experiment	IF Imaging
FH_17			2024-04-14	Heat-Inactivated DENV	2024-04-28	14	Main Experiment	IF Imaging
FH_18			2024-04-14	Heat-Inactivated DENV	2024-04-28	14	Main Experiment	IF Imaging
FH_19			2024-04-14	Heat-Inactivated DENV	2024-04-28	14	Main Experiment	IF Imaging	Yes
FH_20			2024-04-14	Heat-Inactivated DENV	2024-04-28	14	Main Experiment	IF Imaging
FH_21			2024-04-14	Heat-Inactivated DENV	2024-04-28	14	Main Experiment	IF Imaging	Yes
FH_22			2024-04-14	Heat-Inactivated DENV	2024-04-28	14	Main Experiment	IF Imaging
FH_23			2024-04-14	Heat-Inactivated DENV	2024-04-28	14	Main Experiment	IF Imaging	Yes
FH_24			2024-04-14	Heat-Inactivated DENV	2024-04-28	14	Main Experiment	IF Imaging
FH_25			2024-04-14	Heat-Inactivated DENV	2024-04-28	14	Main Experiment	IF Imaging
FH_26			2024-04-14	Heat-Inactivated DENV	2024-04-28	14	Main Experiment	IF Imaging	Yes
FH_27			2024-04-14	Heat-Inactivated DENV	2024-04-28	14	Main Experiment	IF Imaging
FH_28			2024-04-14	Heat-Inactivated DENV	2024-04-28	14	Main Experiment	IF Imaging	Yes
FH_29			2024-04-14	Heat-Inactivated DENV	2024-04-28	14	Main Experiment	IF Imaging	Yes
FH_30			2024-04-14	Heat-Inactivated DENV	2024-04-28	14	Main Experiment	IF Imaging
CN_1			2024-04-14	No virus	2024-04-21	7	Main Experiment	RNA sequencing
CN_2			2024-04-14	No virus	2024-04-21	7	Main Experiment	RNA sequencing
CN_3	76_7N	37	2024-04-14	No virus	2024-04-21	7	Main Experiment	RNA sequencing
CN_4	77_7N	38	2024-04-14	No virus	2024-04-21	7	Main Experiment	RNA sequencing	Yes
CN_5			2024-04-14	No virus	2024-04-21	7	Main Experiment	RNA sequencing	Yes
CN_6	79_7N	39	2024-04-14	No virus	2024-04-21	7	Main Experiment	RNA sequencing
CN_7	80_7N	40	2024-04-14	No virus	2024-04-21	7	Main Experiment	RNA sequencing	Yes
CN_8	81_7N	41	2024-04-14	No virus	2024-04-21	7	Main Experiment	RNA sequencing	Yes
CN_9	82_7N	42	2024-04-14	No virus	2024-04-21	7	Main Experiment	RNA sequencing	Yes
CN_10	83_7N	43	2024-04-14	No virus	2024-04-21	7	Main Experiment	RNA sequencing	Yes
CN_11	84_7N	44	2024-04-14	No virus	2024-04-21	7	Main Experiment	RNA sequencing	Yes
CN_12			2024-04-14	No virus	2024-04-21	7	Main Experiment	RNA sequencing	Yes
CN_13			2024-04-14	No virus	2024-04-21	7	Main Experiment	IF Imaging
CN_14			2024-04-14	No virus	2024-04-21	7	Main Experiment	IF Imaging
CN_15			2024-04-14	No virus	2024-04-21	7	Main Experiment	IF Imaging
CN_16			2024-04-14	No virus	2024-04-21	7	Main Experiment	IF Imaging
CN_17			2024-04-14	No virus	2024-04-21	7	Main Experiment	IF Imaging
CN_18			2024-04-14	No virus	2024-04-21	7	Main Experiment	IF Imaging	Yes
CN_19			2024-04-14	No virus	2024-04-21	7	Main Experiment	IF Imaging	Yes
CN_20			2024-04-14	No virus	2024-04-21	7	Main Experiment	IF Imaging
CN_21			2024-04-14	No virus	2024-04-21	7	Main Experiment	IF Imaging	Yes
CN_22			2024-04-14	No virus	2024-04-21	7	Main Experiment	IF Imaging
CN_23			2024-04-14	No virus	2024-04-21	7	Main Experiment	IF Imaging
CN_24			2024-04-14	No virus	2024-04-21	7	Main Experiment	IF Imaging	Yes
CN_25			2024-04-14	No virus	2024-04-21	7	Main Experiment	IF Imaging	Yes
CN_26			2024-04-14	No virus	2024-04-21	7	Main Experiment	IF Imaging
CN_27			2024-04-14	No virus	2024-04-21	7	Main Experiment	IF Imaging	Yes
EN_1	97_11N	53	2024-04-14	No virus	2024-04-25	11	Main Experiment	RNA sequencing	Yes
EN_2	98_11N	54	2024-04-14	No virus	2024-04-25	11	Main Experiment	RNA sequencing	Yes
EN_3	99_11N	55	2024-04-14	No virus	2024-04-25	11	Main Experiment	RNA sequencing	Yes
EN_4	100_11N	56	2024-04-14	No virus	2024-04-25	11	Main Experiment	RNA sequencing	Yes
EN_5			2024-04-14	No virus	2024-04-25	11	Main Experiment	RNA sequencing
EN_6	102_11N	57	2024-04-14	No virus	2024-04-25	11	Main Experiment	RNA sequencing	Yes
EN_7	103_11N	58	2024-04-14	No virus	2024-04-25	11	Main Experiment	RNA sequencing	Yes
EN_8	104_11N	59	2024-04-14	No virus	2024-04-25	11	Main Experiment	RNA sequencing	Yes
EN_9	105_11N	60	2024-04-14	No virus	2024-04-25	11	Main Experiment	RNA sequencing	Yes
EN_10			2024-04-14	No virus	2024-04-25	11	Main Experiment	RNA sequencing
EN_11			2024-04-14	No virus	2024-04-25	11	Main Experiment	RNA sequencing
EN_12			2024-04-14	No virus	2024-04-25	11	Main Experiment	RNA sequencing
EN_13			2024-04-14	No virus	2024-04-25	11	Main Experiment	RNA sequencing
EN_14			2024-04-14	No virus	2024-04-25	11	Main Experiment	IF Imaging
EN_15			2024-04-14	No virus	2024-04-25	11	Main Experiment	IF Imaging
EN_16			2024-04-14	No virus	2024-04-25	11	Main Experiment	IF Imaging
EN_17			2024-04-14	No virus	2024-04-25	11	Main Experiment	IF Imaging
EN_18			2024-04-14	No virus	2024-04-25	11	Main Experiment	IF Imaging	Yes
EN_19			2024-04-14	No virus	2024-04-25	11	Main Experiment	IF Imaging	Yes
EN_20			2024-04-14	No virus	2024-04-25	11	Main Experiment	IF Imaging
EN_21			2024-04-14	No virus	2024-04-25	11	Main Experiment	IF Imaging	Yes
EN_22			2024-04-14	No virus	2024-04-25	11	Main Experiment	IF Imaging
EN_23			2024-04-14	No virus	2024-04-25	11	Main Experiment	IF Imaging	Yes
EN_24			2024-04-14	No virus	2024-04-25	11	Main Experiment	IF Imaging
EN_25			2024-04-14	No virus	2024-04-25	11	Main Experiment	IF Imaging
EN_26			2024-04-14	No virus	2024-04-25	11	Main Experiment	IF Imaging
FN_1			2024-04-14	No virus	2024-04-28	14	Main Experiment	RNA sequencing
FN_2			2024-04-14	No virus	2024-04-28	14	Main Experiment	RNA sequencing
FN_3			2024-04-14	No virus	2024-04-28	14	Main Experiment	RNA sequencing
FN_4	120_14N	69	2024-04-14	No virus	2024-04-28	14	Main Experiment	RNA sequencing	Yes
FN_5			2024-04-14	No virus	2024-04-28	14	Main Experiment	RNA sequencing
FN_6	122_14N	70	2024-04-14	No virus	2024-04-28	14	Main Experiment	RNA sequencing	Yes
FN_7	123_14N	71	2024-04-14	No virus	2024-04-28	14	Main Experiment	RNA sequencing	Yes
FN_8	124_14N	72	2024-04-14	No virus	2024-04-28	14	Main Experiment	RNA sequencing	Yes
FN_9	125_14N	73	2024-04-14	No virus	2024-04-28	14	Main Experiment	RNA sequencing	Yes
FN_10	126_14N	74	2024-04-14	No virus	2024-04-28	14	Main Experiment	RNA sequencing	Yes
FN_11	137_14N	75	2024-04-14	No virus	2024-04-28	14	Main Experiment	RNA sequencing	Yes
FN_12			2024-04-14	No virus	2024-04-28	14	Main Experiment	RNA sequencing
FN_13			2024-04-14	No virus	2024-04-28	14	Main Experiment	RNA sequencing
FN_14			2024-04-14	No virus	2024-04-28	14	Main Experiment	RNA sequencing
FN_15			2024-04-14	No virus	2024-04-28	14	Main Experiment	IF Imaging
FN_16			2024-04-14	No virus	2024-04-28	14	Main Experiment	IF Imaging
FN_17			2024-04-14	No virus	2024-04-28	14	Main Experiment	IF Imaging
FN_18			2024-04-14	No virus	2024-04-28	14	Main Experiment	IF Imaging	Yes
FN_19			2024-04-14	No virus	2024-04-28	14	Main Experiment	IF Imaging
FN_20			2024-04-14	No virus	2024-04-28	14	Main Experiment	IF Imaging
FN_21			2024-04-14	No virus	2024-04-28	14	Main Experiment	IF Imaging
FN_22			2024-04-14	No virus	2024-04-28	14	Main Experiment	IF Imaging
FN_23			2024-04-14	No virus	2024-04-28	14	Main Experiment	IF Imaging	Yes
FN_24			2024-04-14	No virus	2024-04-28	14	Main Experiment	IF Imaging	Yes
FN_25			2024-04-14	No virus	2024-04-28	14	Main Experiment	IF Imaging
FN_26			2024-04-14	No virus	2024-04-28	14	Main Experiment	IF Imaging	Yes
FN_27			2024-04-14	No virus	2024-04-28	14	Main Experiment	IF Imaging	Yes
FN_28			2024-04-14	No virus	2024-04-28	14	Main Experiment	IF Imaging
FN_29			2024-04-14	No virus	2024-04-28	14	Main Experiment	IF Imaging	Yes
FN_30			2024-04-14	No virus	2024-04-28	14	Main Experiment	IF Imaging

### Sheet: TS3_qPCR_PreliminaryRNAseq
Table S3. DENV viral loads (genome copies/ul) in individual mosquitoes used in the preliminary pooled RNA-seq experiment
Infection group 1	Infection group 2	Infection group 3	Infection group 4	Infection group 5	Infection group 6
10800	28700	3460	3150	0.025	11200
3370	5750	6940	1250	41100	4910
12300	36600	452	244	0.025	377
142	5710	24000	0.025	0.297	44.4
96800	0.025	0.025	194	0.025	75900
0.025	62800	723	1980	2.19	174
294	0.025	9740	487	2920	0.025
11.4	107000	88000	726	0.216	0.025
115	5890	84.6	0.025	35000	0.025
117	16700	15300	89.9	0.493	5670
1050	643	15200	0.025	0.085	240
0.025	231	38600	0.025	1.58	5280
4110	1640	0.025	2620	1.02	10600
2330	12400	0.025	0.025	0.345	995
6490	27300	0.025	0.025	17000	0.025
93.6	10700	0.025	0.025	21600	10700
124	6230	0.025	0.025	0.87	0
454	29800	0.025	2430	7350	117
43.4	15900	0.025	0.025	22200	6750
60	6110	415	0.025	0.145	0.025
32	246		0.025	44000
38.6	144		1730	11800
2920	298		0.025	0.713
182	635		636	0.28
194	22100		4.1	177000
493	1910		0.025	45800
293	2750		2780	9280
161	0.025		0.025	24700
3.91	434		0.025	1.06
11.9	14200		13	90500
	479		0.025	7160
			0.025	0.025
			0.559	1.99
			837	205000
			2160	0.025
			0.025	0.358
			0.917
			48200
			0.025
			0.909
			3.27

### Sheet: TS4_DEGs_Summary
Table S4. Differentially expressed gene counts per comparison
	Infection defined by head DENV reads				Infection defined by carcass DENV reads
comparison	DESeq2_total	filtered_total	filtered_down	filtered_up	DESeq2_total	filtered_total	filtered_down	filtered_up
7DVpos_vs_7DVneg	7	0	0	0	18	5	0	5
7DVpos_vs_7CN	3479	3206	1504	1702	3757	3569	1610	1959
7DVpos_vs_7CH	878	725	166	559	1111	1033	221	812
7DVneg_vs_7CN	3667	3398	1587	1811	3417	3184	1520	1664
7DVneg_vs_7CH	586	476	50	426	411	337	42	295
11DVpos_vs_11DVneg	3	0	0	0	8	1*	1*	0
11DVpos_vs_11CN	42	19	17	2	40	23	19	4
11DVpos_vs_11CH	35	22	18	4	33	22	18	4
11DVneg_vs_11CN	50	45	26	19	76	60	33	27
11DVneg_vs_11CH	31	29	21	8	35	27	20	7
14DVneg_vs_14CN	98	81	46	35	98	81	46	35
14DVneg_vs_14CH	178	135	76	59	169	135	76	59
* The single gene at 11 DPF under the carcass criterion (11DVpos_vs_11DVneg) is AAEL021837, which we excluded as a paralog read-assignment artifact (Results; Fig. S4). After exclusion, no genes remain differentially expressed at 11 DPF.

### Sheet: TS5_ImmunitySummary
Table S5. Immunity gene differential-expression summary by category.
Category	Total_Genes	7DVpos-vs-7DVneg	7DVpos-vs-7CN	7DVpos-vs-7CH	7DVneg-vs-7CN	7DVneg-vs-7CH	11DVpos-vs-11DVneg	11DVpos-vs-11CN	11DVpos-vs-11CH	11DVneg-vs-11CN	11DVneg-vs-11CH	14DVneg-vs-14CN	14DVneg-vs-14CH
Clip-Domain Serine Proteases	82	0	10	1	7	1	0	0	0	0	0	0	0
C-Type Lectins	44	0	4	2	4	3	0	0	0	0	0	0	1
Small RNA Regulatory Pathways	37	0	11	6	11	5	0	0	0	0	0	0	1
Fibrinogen-Related Proteins	30	0	3	0	2	0	0	0	0	0	0	0	0
Serpins	22	0	3	0	5	0	0	0	0	0	0	0	0
Peroxidases	20	0	1	1	4	2	0	0	0	0	0	0	0
Autophagy-related genes	19	0	6	1	10	1	0	0	0	0	0	0	0
Scavenger Receptors	18	0	5	1	5	2	0	0	0	0	0	0	0
MD2-Like	17	0	1	0	0	0	0	0	0	0	0	0	0
Toll Receptors	13	0	1	0	1	0	0	0	0	0	0	0	0
IMD Pathway	12	0	5	1	5	1	0	0	0	0	0	0	0
Prophenoloxidase	10	0	0	0	0	0	0	0	0	0	0	0	0
Galectins	10	0	3	0	3	0	0	0	0	0	0	0	0
Thioester-containing Proteins	10	0	2	0	2	0	0	0	0	0	0	0	0
Caspases	9	0	1	0	1	0	0	0	0	0	0	0	0
Peptidoglycan Recognition Proteins	8	0	1	0	1	0	0	0	0	0	0	0	0
Superoxide Dismutase	8	0	1	0	1	0	0	1	1	0	0	1	1
Beta-1, 3-Glucan Binding Proteins	8	0	0	0	0	0	0	0	0	0	0	0	0
Antimicrobial Peptides	7	0	0	0	0	0	0	0	0	0	0	0	0
Spätzle	6	0	1	0	2	0	0	0	0	0	0	0	0
Lysozymes	5	0	1	0	1	0	0	0	0	0	0	0	0
Toll Pathway	5	0	1	0	1	0	0	0	0	0	0	0	0
Inhibitor of Apoptosis	4	0	2	1	1	1	0	0	0	0	0	0	0
Relish	3	0	0	0	0	0	0	0	0	0	0	0	0
JAK STAT Pathway	3	0	0	0	1	0	0	0	0	0	0	0	0
Caspases activators	2	0	1	0	0	0	0	0	0	0	0	0	0
Catalase	1	0	0	0	0	0	0	0	0	0	0	0	0
TOTAL	413	0	64	14	68	16	0	1	1	0	0	1	3
